# The X-Linked Intellectual Disability gene, *ZDHHC9*, is important for oligodendrocyte subtype determination and myelination

**DOI:** 10.1101/2023.08.08.552342

**Authors:** Rocio B. Hollman, Angela R. Wild, Timothy P. O’Leary, Andrew J. Thompson, Stephane Flibotte, Tashana O. Poblete, Angie Peng, Jason C. Rogalski, Gurmaan Gill, Shernaz X. Bamji

## Abstract

Two percent of patients with X-linked intellectual disability (XLID) exhibit loss-of-function mutations in the enzyme, ZDHHC9. One of the main anatomical deficits observed in these patients is a decrease in corpus callosum volume and a concurrent disruption in white matter integrity. In this study, we demonstrate that deletion of *Zdhhc9* in mice disrupts the balance of mature oligodendrocyte subtypes within the corpus callosum. While overall mature oligodendrocyte numbers are unchanged, there is a marked increase in MOL5/6 cells that are enriched in genes associated with cell adhesion and synapses, and a concomitant decrease in MOL2/3 cells that are enriched in genes associated with myelination. In line with this, we observed a decrease in the density of myelinated axons and disruptions in myelin compaction in the corpus callosum of *Zdhhc9* knockout mice. RNA sequencing and proteomic analysis further unveiled a reduction in genes and proteins essential for lipid metabolism, cholesterol synthesis, and myelin compaction. These findings reveal a previously under-appreciated and fundamental role for ZDHHC9 and protein palmitoylation in regulating oligodendrocyte subtype determination and myelinogenesis, offering mechanistic insights into the deficits observed in white matter volume in patients with mutations in *ZDHHC9*.
