## Supplementary material for "The X-Linked Intellectual Disability gene, *ZDHHC9*, is important for oligodendrocyte subtype determination and myelination": Dataset S2

### Sheet: Sheet1
Dataset S2: Differentially expressed genes GO annotation
List of 173 differentially expressed genes (p-adjusted < 0.05). Increased fold change in Zdhhc9-KO mice is shown in pink and decreased fold change is shown in blue. Genes are annotated by their parent gene ontology (GO) Molecular Function domains and are sorted by increasing fold change value within each parent GO domain. Sub-class represent 'child' terms that were used for grouping annotations u…
	Gene name	p value	Fold Change (Zdhhc9 KO/WT)	Sub-class molecular function	GO ID molecular function
	Binding (GO:0005488)
	Hapln2	0.000814156	-1.13079	Hyaluronic acid binding	GO:0005540
	Plin3	0.0142425	-1.00084	Protein binding	GO:0005515
	Acy3	0.017645	-0.899119	Protein binding	GO:0005515
	Casq1	0.0271943	-0.850718	Metal ion binding	GO:0046872
	Ldlr	0.000154559	-0.834858	Low-density lipoprotein particle binding	GO:0030169
	Shroom1	0.000291684	-0.824156	Actin filament binding	GO:0051015
	Apln	1.7281e-06	-0.818586	Signaling receptor binding	GO:0005102
	Bmp2	0.00197189	-0.796534	Protein binding	GO:0005515
	Gng11	0.0142425	-0.767155	G-protein beta-subunit binding	GO:0031681
	Rftn1	0.000154559	-0.740395	Double-stranded RNA binding	GO:0003725
	Fgd3	0.000542654	-0.72787	Metal ion binding	GO:0046872
	Trf	0.00225769	-0.72726	Iron ion binding	GO:0005506
	S100b	0.0252527	-0.708739	Ion binding	GO:0043167
	Fth1	0.0142425	-0.691869	Iron ion binding	GO:0005506
	Selenop	0.0355333	-0.686528	Selenium binding	GO:0008430
	Pdlim1	0.00231456	-0.673566	Ion binding	GO:0043167
	Trp53inp2	0.0289256	-0.672933	Ubiquitin binding	GO:0043130
	Gng8	0.04002	-0.663067	G-protein beta-subunit binding	GO:0031681
	Ifi27	0.00105215	-0.625656	Lamin binding	GO:0005521
	Ncf2	0.026685	-0.620682	Small GTPase binding	GO:0031267
	Kif1c	0.0333344	-0.585775	ATP binding	GO:0005524
	Pkp4	0.0221543	-0.568029	Cell adhesion molecule binding	GO:0050839
	Gfap	0.0353859	-0.563386	Protein binding	GO:0005515
	Shtn1	0.00996104	-0.548992	Protein binding	GO:0005515
	Ly86	0.0221853	-0.538307	Protein binding	GO:0005515
	Micall1	0.0451323	-0.536044	Small GTPase binding	GO:0031267
	Nfkbia	0.0232505	-0.525506	Protein binding	GO:0005515
	Csf1	0.00800232	-0.51505	Macrophage colony-stimulating factor receptor binding	GO:0005157
	Cenpb	0.0483444	-0.494789	DNA binding	GO:0003677
	Cyp51	6.2627e-05	-0.492696	Iron ion binding	GO:0005506
	Cebpa	0.0202664	-0.490835	DNA binding	GO:0003677
	Mid1ip1	0.0142425	-0.487547	Protein binding	GO:0005515
	S100a13	0.0213983	-0.481092	Fibroblast growth factor binding	GO:0017134
	Vash1	0.0134894	-0.47952	Actin binding	GO:0003779
	Nacc2	0.0142425	-0.466349	Protein homodimerization activity	GO:0042803
	Rasl12	0.0333344	-0.461003	GTP binding	GO:0005525
	Myo1e	0.0415458	-0.460204	Actin binding	GO:0003779
	Bcl2l1	0.0193732	-0.459238	Protein binding	GO:0005515
	C1qa	0.017645	-0.449249	Protein binding	GO:0005515
	Tmem176b	0.00289591	-0.439925	Protein binding	GO:0005515
	Trim25	0.0451323	-0.431126	Protein binding	GO:0005515
	Itgb5	0.0454864	-0.40925	Integrin binding	GO:0005178
	Laptm5	0.0231906	-0.375968	Protein binding	GO:0005515
	Itgam	0.0120325	-0.369633	Opsonin binding	GO:0001846
	Ctnnbip1	0.0451323	-0.361489	Protein binding	GO:0005515
	Itgb2	0.0498974	-0.355132	Cell adhesion molecule binding	GO:0050839
	Rpl30	0.0102474	-0.355096	RNA binding	GO:0003723
	Gpatch4	0.0479654	-0.35445	Nucleic acid binding	GO:0003676
	Abcb10	0.0444362	-0.349662	ATP binding	GO:0005524
	Csf1r	0.0295543	-0.331836	Cytokine activity	GO:0019955
	Vsir	0.0142425	-0.330239	Protein binding	GO:0005515
	Pcsk6	0.0491377	-0.32583	Nerve growth factor binding	GO:0048406
	Sh3kbp1	0.017645	-0.307668	Protein binding	GO:0005515
	Ehbp1	0.0498974	0.250064	Protein binding	GO:0005515
	Lonrf1	0.00308799	0.321854	Metal ion binding	GO:0046872
	Septin11	0.0295543	0.361381	Protein binding	GO:0005515
	Kctd1	0.0400216	0.418635	Protein binding	GO:0005515
	Rnasel	0.0347664	0.457859	Ribonucleoprotein complex binding	GO:0043021
	Tenm3	0.0488855	0.521529	Cell adhesion molecule binding	GO:0050839
	Hlf	0.0409116	0.707687	DNA binding	GO:0003677
	Atp2b1	0.0330571	0.710793	Protein binding	GO:0005515
	Neto2	0.0241883	0.727768	Ionotropic glutamate receptor binding	GO:0035255
	Foxp1	0.0173408	0.729986	Protein homodimerization activity	GO:0042803
	Runx1t1	0.0427185	0.7361	Protein binding	GO:0005515
	Gucy1a3	0.0102527	0.740657	Ion binding	GO:0043167
	Arpp21	0.0377136	0.80141	Nucleic acid binding	GO:0003676
	Kcnab1	0.025811	0.830268	Protein binding	GO:0005515
	Rgs7bp	0.0201706	0.913199	Protein binding	GO:0005515
	Kit	7.28717e-09	0.963793	Protein binding	GO:0005515
	Coch	0.00446695	0.990883	Protein binding	GO:0005515
	Camk4	0.00996104	1.0075	Protein binding	GO:0005515
	Acvr1c	0.0241883	1.0293	Protein binding	GO:0005515
	Svep1	4.14263e-24	1.65005	Chromatin binding	GO:0003682
	Dlk1	0.0296987	1.89545	Protein binding	GO:0005515
	Catalytic activity (GO:0003824)
	Carns1	0.0203466	-0.907159	Hydrolase activity	GO:0016787
	Cyp27a1	0.0271943	-0.776445	Oxidoreductase activity	GO:0016491
	Oasl2	0.0350383	-0.730914	2'-5'-oligoadenylate synthetase activity	GO:0001730
	Plpp2	0.0137153	-0.717973	Hydrolase activity	GO:0016787
	Enpp6	0.0491377	-0.715879	Glycerophosphodiester phosphodiesterase activity	GO:0008889
	Scd1	0.0231906	-0.700157	Oxidoreductase activity	GO:0016491
	Aldh1l2	0.00197961	-0.639347	Oxidoreductase activity	GO:0016491
	Tmprss5	0.0415458	-0.632265	Hydrolase activity	GO:0016787
	Fah	0.0233265	-0.613729	Hydrolase activity	GO:0016787
	Sccpdh	0.0355333	-0.612613	Oxidoreductase activity	GO:0016491
	Rhou	0.0467792	-0.604486	GTPase activity	GO:0003924
	Msmo1	0.00280983	-0.568513	Oxidoreductase activity	GO:0016491
	Ctsk	0.0295543	-0.532382	Hydrolase activity	GO:0016787
	Ctss	0.00996104	-0.507139	Cysteine-type endopeptidase activity	GO:0004197
	Gss	0.0263202	-0.5005	Glutathione synthase activity	GO:0004363
	Dhcr7	0.0241883	-0.477773	Oxidoreductase activity	GO:0016491
	Sqle	0.0014181	-0.473006	Oxidoreductase activity	GO:0016491
	Acss2	0.0491377	-0.453471	Acetate-CoA ligase activity	GO:0003987
	Sc5d	0.00635681	-0.448122	Oxidoreductase activity	GO:0016491
	Aldh9a1	0.0102474	-0.393419	Oxidoreductase activity	GO:0016491
	Nudt13	0.017645	-0.368141	Hydrolase activity	GO:0016787
	Rnf169	0.0491377	0.39854	Ligase activity	GO:0016874
	Npr1	0.0142425	0.708771	Guanylate cyclase activity	GO:0004383
	Mme	0.0280938	0.856285	Hydrolase activity	GO:0016787
	Pde7b	0.0306825	0.937275	Hydrolase activity	GO:0016787
	Pde10a	0.0295543	0.962219	Hydrolase activity	GO:0016787
	Epha8	0.0330571	1.13209	GPI-linked ephrin receptor activity	GO:0005004
	Cytoskeletal motor activity (GO:0003774)
	Pmp22	0.000441269	-0.93207
	Cytoskeletal protein binding (GO:0008092)
	Tppp3	0.026685	-0.840917	Tubulin binding	GO:0015631
	Aif1l	0.0280186	-0.505307	Actin binding	GO:0003779
	Fez1	0.0254254	-0.456444	Gamma-tubulin binding	GO:0043015
	Tmsb4x	0.032749	-0.252405	Actin binding	GO:0003779
	DNA-binding transcription factor activity (GO:0003700)
	Klf2	0.0017605	-0.705149
	Mafk	0.00311727	-0.590797
	Enzyme regulator activity (GO:0030234)
	Serpind1	0.000287712	-1.00143	Peptidase inhibitor activity	GO:0030414
	Serpinb1a	0.0142425	-0.716753	Peptidase inhibitor activity	GO:0030414
	Depdc1b	0.012704	-0.597914	GTPase activator activity	GO:0005096
	Bcr	0.0254254	0.524218	GTPase activator activity	GO:0005096
	Rgs4	0.0435196	0.700332	GTPase activator activity	GO:0005096
	Lipid binding (GO:0008289)
	Plekhf1	0.0231906	-1.0115	Phospholipid binding	GO:0005543
	Apod	0.0137153	-0.824073	Cholesterol binding	GO:0015485
	Snx22	0.0330571	-0.562947	Phosphatidylinositol phosphate binding	GO:1901981
	Gstm7	0.00289591	-0.504073	Fatty acid binding	GO:0005504
	Insig1	0.000479636	-0.493162
	Gab2	2.87816e-05	-0.473809	Phosphatidylinositol-3,4,5-trisphosphate binding	GO:0005547
	Osbpl7	0.00996104	-0.349398	Cholesterol binding	GO:0015485
	Mvb12b	0.0142425	-0.323523
	Fnbp1l	0.0363585	0.518408
	Syt2	0.000291684	1.26194	Calcium-dependent phospholipid binding	GO:0005544
	Receptor ligand activity (GO:0045499)
	Cmtm5	0.0189563	-0.519049	Cytokine activity	GO:0005125
	Flrt3	0.00117826	0.678674	Chemorepellent activity	GO:0045499
	Sema3a	0.0498552	0.813123	Chemorepellent activity	GO:0045499
	Signal transducer activity (GO:0004871)
	Ephb1	0.00289591	-0.430582	Axon guidance receptor activity	GO:0008046
	Ephb2	0.0231906	0.490758	Axon guidance receptor activity	GO:0008046
	Chrm4	0.0498974	0.798411	G protein-coupled acetylcholine receptor activity	GO:0016907
	Gpr83	0.0491377	0.983711	G protein-coupled receptor activity	GO:0004930
	Oprk1	0.000814156	1.30888	Opioid receptor activity	GO:0004985
	Signaling receptor activity (GO:0038023)
	Cd74	0.0331355	-1.14978	MHC class II protein binding	GO:0042289
	Lag3	0.026685	-0.468518	MHC class II protein binding	GO:0042289
	Drd1	0.017645	0.961558	Dopamine D1 receptor activity	GO:0001588
	Structural molecule activity (GO:0005198)
	Mobp	0.0498974	-0.7444	Structural constituent of myelin sheath	GO:0019911
	Transcription coactivator activity (GO:0003713)
	Fam129b	0.0302886	-0.551025
	Transferase activity (GO:0016740)
	Hmgcs1	0.000928801	-0.517234	Hydroxymethylglutaryl-CoA synthase activity	GO:0004421
	Lpcat2	0.0120325	-0.393386	1-acylglycerophosphocholine O-acyltransferase activity	GO:0047184
	Rnf217	0.0400216	0.635949	Ubiquitin protein ligase activity	GO:0061630
	Lrrk2	0.00991536	0.852126	Protein kinase activity	GO:0004672
	Transporter activity (GO:0005215)
	Piezo2	1.57022e-05	-1.21525	Monoatomic cation channel activity	GO:0005261
	Slc5a11	0.00494707	-1.11967	Symporter activity	GO:0015293
	Slc45a3	3.78389e-06	-0.848288	Sucrose transport	GO:0015770
	Slco3a1	3.68649e-07	-0.790562	Oligopeptide transmembrane transporter activity	GO:0035673
	Slc6a9	0.00800232	-0.602333	Glycine transmembrane transporter activity	GO:0015187
	Gjc2	0.0324461	-0.565355	Gap junction channel activity	GO:0005243
	Slc25a1	0.0167517	-0.427992	Antiporter activity	GO:0015297
	Ano10	0.0102474	-0.320181	Calcium activated cation channel activity	GO:0005227
	Itpr1	0.0454864	0.856164	Inositol 1,4,5-trisphosphate receptor activity involved in regulation of postsynaptic cytosolic calcium levels	GO:0098695
	Kcna4	0.0430105	0.920052	Voltage-gated potassium channel activity	GO:0005249
	Slc35d3	0.0214896	0.969097	Antiporter activity	GO:0015297
	Cacna1i	0.017645	0.993258	Cation channel activity	GO:0005261
	Kcns2	0.00576884	1.05734	Potassium channel activity	GO:0005267
	Ano3	0.0263202	1.0582	Phospholipid scramblase activity	GO:0017128
	Sv2c	0.0221543	1.06049	Transmembrane transporter activity	GO:0022857
	Scn4b	0.0232505	1.10415	Sodium channel activity	GO:0005272
	No molecular function annotation
	Smtnl2	1.30551e-05	-1.36742
	Fam178b	0.0155005	-1.24235
	Depdc7	0.0271943	-1.07154
	Emilin2	0.00365946	-0.947433
	Ly6g6f	0.0479654	-0.946338
	Gm13502	0.0423169	-0.812858
	Arrdc2	0.0263202	-0.726114
	Olfml3	0.00513749	-0.461135
	C1qc	0.0299342	-0.447086
	Mpeg1	0.0247776	-0.427126
	Lbh	0.0295543	-0.271154
	Fam102a	0.0263202	-0.239724
	D630045J12Rik	0.0385616	0.281874
	Pcdhb16	0.0330571	0.641148
	Fbxw15	0.000485739	1.15209
	Epyc	0.0355333	1.3675
