## Supplementary material for "The X-Linked Intellectual Disability gene, *ZDHHC9*, is important for oligodendrocyte subtype determination and myelination": Dataset S5

### Sheet: Sheet1
Dataset S5: Differentially expressed proteins GO annotation
List of 197 differentially expressed proteins (p-value < 0.05). Increased fold change in Zdhhc9-KO mice is shown in pink and decreased fold change is shown in blue. Proteins are annotated by their parent gene ontology (GO) Biological Process Function domains and are sorted by increasing fold change value within each parent GO domain. Sub-class represent 'child' terms that were used for grouping a…
	Gene name	p value	Fold Change (Zdhhc9 KO/WT)	Parent term	Sub-class molecular/biological function	GO ID molecular function
	Cell division (GO:0051301)
	Septin11	0.0440731	0.381724	Cell division (GO:0051301)
	Cell matrix adhesion (GO:0007160)
	Fermt2	0.000943338	0.449401	Cell matrix adhesion (GO:0007160)
	Protein depalmitoylation (GO:0002084)
	Abhd17b	0.0389712	-0.451876	Protein depalmitoylation (GO:0002084)
	Cellular respiration (GO:0045333)
	Cox5a	0.045857	-0.706649	Cellular respiration (GO:0045333)	Mitochondrial electron transport, cytochrome c to oxygen	GO:0006123
	Ndufa10	0.0387365	-0.227312	Cellular respiration (GO:0045333)
	Protein localization (GO:0008104)
	Hsp90aa1	0.0334797	0.172988	Protein localization (GO:0008104)	Regulation of protein localization	GO:1903827
	Sec23a	0.0268649	0.240236	Protein localization (GO:0008104)	Protein localization to plasma membrane	GO:0072659
	Protein targeting (GO:0006605)
	Golga7	3.08194e-05	-1.34611	Protein targeting (GO:0006605)	Protein targeting to membrane	GO:0006612
	Ywhag	0.0492032	0.149579	Protein targeting (GO:0006605)
	Protein lipidation (GO:0006497)
	Svip	0.0259624	-0.530371	Protein lipidation (GO:0006497)	Positive regulation of protein lipidation	GO:1903061
	Pigs	0.0362911	-0.276392	Protein lipidation (GO:0006497)	GPI anchor biosynthetic process	GO:0006506
	Microtubule-based process (GO:0007017)
	Dctn3	0.0209312	-0.401801	Microtubule-based process (GO:0007017)
	Atat1	0.0147734	-0.292237	Microtubule-based process (GO:0007017)	Microtubule cytoskeleton organization	GO:0000226
	Axon guidance (GO:0008040)
	Tubb3	0.0380247	0.468133	Axon guidance (GO:0008040)
	Dpysl5	0.0292874	0.222226	Axon guidance (GO:0008040)
	Cell proliferation (GO:0008283)
	Mvp	0.000337218	-0.503926	Cell proliferation (GO:0008283)
	Tacc1	0.0304001	-0.333881	Cell proliferation (GO:0008283)
	Rogdi	0.0381542	0.32116	Cell proliferation (GO:0008283)	Positive regulation of cell population proliferation	GO:0008284
	Glucose metabolic process (GO:0006006)
	Adpgk	0.0437306	-0.431405	Glucose metabolic process (GO:0006006)
	Mdh1	0.0470425	0.213682	Glucose metabolic process (GO:0006006)	Gluconeogenesis	GO:0006094
	Aldoc	0.0193323	0.285255	Glucose metabolic process (GO:0006006)	Gluconeogenesis
	Protein phosphorylation (GO: 0006468)
	Cdk5	0.00797181	0.266198	Protein phosphorylation (GO: 0006468)
	Prkacb	0.00858899	0.447892	Protein phosphorylation (GO: 0006468)
	Camk4	0.0309573	0.52924	Protein phosphorylation (GO: 0006468)
	Lipid binding (GO:0008289)
	Apod	0.0309401	-0.774085	Lipid binding (GO:0008289)
	Epn2	0.0102695	-0.536239	Lipid binding (GO:0008289)
	Pacsin3	0.0392088	-0.309709	Lipid binding (GO:0008289)
	Fis1	0.0111042	-0.273763	Lipid binding (GO:0008289)
	Apoe	0.0455289	-0.273155	Lipid binding (GO:0008289)	Phospholipid binding	GO:0005543
	Axon ensheathment (GO:0042553)
	Cldn11	0.0016353	-1.4858	Axon ensheathment (GO:0042553)
	Jam3	0.00246613	-0.919454	Axon ensheathment (GO:0042553)	Myelination	GO:0042552
	Sirt2	0.00680192	-0.558998	Axon ensheathment (GO:0042553)	Myelination in peripheral nervous system	GO:0022011
	Qki	0.0223183	-0.433092	Axon ensheathment (GO:0042553)	Myelination	GO:0042552
	Cntn2	0.0237178	-0.421887	Axon ensheathment (GO:0042553)	Central nervous system myelination	GO:0022010
	Mag	0.041708	-0.34932	Axon ensheathment (GO:0042553)	Myelination	GO:0042552
	Mitochondrion organization (GO:0007005)
	Ndufaf2	0.0212756	-0.648113	Mitochondrion organization (GO:0007005)	Mitochondrial respiratory chain complex I assembly	GO:0032981
	Ndufs5	0.00605281	-0.608229	Mitochondrion organization (GO:0007005)	Mitochondrial respiratory chain complex I assembly	GO:0032981
	Ndufb3	0.0293853	-0.504621	Mitochondrion organization (GO:0007005)	Mitochondrial respiratory chain complex I assembly	GO:0032981
	Ndufa5	0.0300247	-0.414794	Mitochondrion organization (GO:0007005)	Mitochondrial respiratory chain complex I assembly	GO:0032981
	Sod2	0.0229603	-0.275161	Mitochondrion organization (GO:0007005)
	Spg7	0.0330833	-0.260325	Mitochondrion organization (GO:0007005)
	Cytoskeletal organization (GO:0007010)
	Gsn	0.00432677	-0.569887	Cytoskeletal organization (GO:0007010)	Actin cytoskeleton organization	GO:0030036
	Dpysl3	0.0442958	0.453725	Cytoskeletal organization (GO:0007010)	Actin filament bundle assembly	GO:0051017
	Krt17	0.031036	0.654044	Cytoskeletal organization (GO:0007010)	Intermediate filament organization	GO:0045109
	Rufy3	0.0118184	0.288262	Cytoskeletal organization (GO:0007010)	Actin filament organization	GO:0007015
	Cap2	0.0352667	0.395578	Cytoskeletal organization (GO:0007010)	Presynaptic actin cytoskeleton organization	GO:0099140
	Dsp	0.0366525	0.503301	Cytoskeletal organization (GO:0007010)	Intermediate filament organization	GO:0045109
	Mark1	0.0181422	0.239508	Cytoskeletal organization (GO:0007010)	Microtubule cytoskeleton organization	GO:0000226
	Cell differentiation (GO:0030154)
	Plekhb1	0.0185356	-0.5951	Cell differentiation (GO:0030154)	Regulation of cell differentiation	GO:0045595
	Dusp15	0.00525679	-0.816364	Cell differentiation (GO:0030154)	Regulation of oligodendrocyte differentiation	GO:0048713
	Nde1	0.0221149	-0.533772	Cell differentiation (GO:0030154)
	Elavl3	0.00503157	-0.37972	Cell differentiation (GO:0030154)
	Rras2	0.00904598	-0.352275	Cell differentiation (GO:0030154)	Glial cell migration	GO:0008347
	Daam2	0.00565244	-0.313184	Cell differentiation (GO:0030154)	Regulation of oligodendrocyte differentiation	GO:0048713
	Sh3gl2	0.0323791	0.198375	Cell differentiation (GO:0030154)	Dendrite extension	GO:0097484
	Adgrl3	0.030325	0.672821	Cell differentiation (GO:0030154)	Neuron migration	GO:0001764
	Apoptotic process (GO:0006915)
	Sncb	0.0371273	-0.615432	Apoptotic process (GO:0006915)	Negative regulation of neuron apoptotic process	GO:0043524
	Ero1a	0.0105427	-0.267415	Apoptotic process (GO:0006915)
	Hyou1	0.0251973	-0.208477	Apoptotic process (GO:0006915)	Negative regulation of apoptotic process	GO:0043066
	Eef1a2	0.0478692	0.45316	Apoptotic process (GO:0006915)	Positive regulation of apoptotic process	GO:0043065
	Hsph1	0.01703	0.353913	Apoptotic process (GO:0006915)	Negative regulation of apoptotic signaling pathway	GO:2001234
	Aars1	0.0143307	0.385693	Apoptotic process (GO:0006915)	Negative regulation of neuron apoptotic process	GO:0043524
	Oxr1	0.00967491	0.266344	Apoptotic process (GO:0006915)	Negative regulation of neuron apoptotic process	GO:0043524
	Nae1	0.0353441	0.148946	Apoptotic process (GO:0006915)
	Hspa4	0.0246276	0.191601	Apoptotic process (GO:0006915)	Neuron apoptotic process
	No Biological Process GO Term Associated
	Mobp	0.0291772	-2.75671	NA
	Fam177a1	3.88806e-05	-0.603414	NA
	Cd82	0.0133562	-0.576028	NA
	Cystm1	0.0112275	-0.548847	NA
	Calu	0.031694	-0.531629	NA
	Tmem151a	0.000237791	-0.446308	NA
	2310022B05Rik	0.00251143	-0.415353	NA
	Dhrs1	0.0181942	-0.367718	NA
	Fam234a	0.031106	-0.361986	NA
	Fam131b	0.00937677	-0.251138	NA
	Translation (GO:0006412)
	Rpl13	0.00772843	-0.860839	Translation (GO:0006412)
	Rpl7a	0.0110446	-0.447547	Translation (GO:0006412)
	Rpl8	0.0499741	-0.36847	Translation (GO:0006412)
	Eef1a1	0.00705515	0.269196	Translation (GO:0006412)
	Eef2	0.0329064	0.1907	Translation (GO:0006412)	Translational elongation	GO:0006414
	Eef1g	0.0255794	0.37514	Translation (GO:0006412)
	NARS1	0.01574	0.275174	Translation (GO:0006412)
	Rps11	0.0223727	0.26126	Translation (GO:0006412)
	Rpl5	0.0309547	0.301962	Translation (GO:0006412)
	Wars1	0.00541604	0.350441	Translation (GO:0006412)
	Csde1	0.0142654	0.355543	Translation (GO:0006412)	Positive regulation of cytoplasmic translation	GO:2000767
	Lipid metabolic process (GO:0006629)
	Ndufab1	0.0318943	-0.754297	Lipid metabolic process (GO:0006629)
	Fa2h	0.0272626	-0.602104	Lipid metabolic process (GO:0006629)
	Hsd17b12	0.0125245	-0.471317	Lipid metabolic process (GO:0006629)
	Abhd4	0.0197886	-0.398445	Lipid metabolic process (GO:0006629)
	Comt	0.0271058	-0.382287	Lipid metabolic process (GO:0006629)
	Sccpdh	0.0123547	-0.381587	Lipid metabolic process (GO:0006629)	Glycolipid biosynthetic process	GO:0009247
	Aldh3a2	0.0383683	-0.364036	Lipid metabolic process (GO:0006629)
	Fdft1	0.0458554	-0.332062	Lipid metabolic process (GO:0006629)
	Cyb5r3	0.0174363	-0.285735	Lipid metabolic process (GO:0006629)	Cholesterol metabolic process	GO:0008203
	Opa3	0.0257976	-0.259986	Lipid metabolic process (GO:0006629)	Regulation of lipid metabolic process	GO:0019216
	Enpp2	0.0479397	-0.21917	Lipid metabolic process (GO:0006629)	Phospholipid metabolic process	GO:0006644
	Rdh11	0.0391636	-0.213273	Lipid metabolic process (GO:0006629)	Retinol metabolic process	GO:0042572
	Por	0.0193353	-0.200786	Lipid metabolic process (GO:0006629)	Regulation of cholesterol metabolic process	GO:0090181
	App	0.0164112	-0.198551	Lipid metabolic process (GO:0006629)	Cholesterol metabolic process	GO:0008203
	Prkar2b	0.0397553	0.665011	Lipid metabolic process (GO:0006629)	Fatty acid metabolic process	GO:0006631
	Acot7	0.039328	0.491106	Lipid metabolic process (GO:0006629)	Fatty acid catabolic process	GO:0009062
	Metabolic process (GO:0008152)
	Tmx3	0.0305568	-0.258447	Metabolic process (GO:0008152)	Peptidyl-cysteine oxidation	GO:0018171
	Qdpr	0.0498283	-0.373223	Metabolic process (GO:0008152)	Tetrahydrobiopterin biosynthetic process	GO:0006729
	Aldoa	0.00102649	0.306525	Metabolic process (GO:0008152)	Glycolysis	GO:0006096
	Ckb	0.0432994	0.386139	Metabolic process (GO:0008152)	Futile creatine cycle	GO:0140651
	Purb	0.0368853	0.162707	Metabolic process (GO:0008152)	Negative regulation of DNA-templated transcription	GO:0045892
	Paics	0.0252732	0.200578	Metabolic process (GO:0008152)
	Usp5	0.0130666	0.37663	Metabolic process (GO:0008152)	Proteolysis	GO:0006508
	Pfkp	0.0132792	0.700032	Metabolic process (GO:0008152)	Fructose 1,6-bisphosphate metabolic process	GO:0030388
	Adss2	0.0456793	0.308667	Metabolic process (GO:0008152)	AMP biosynthetic process	GO:0006167
	Gad1	0.0298205	0.436875	Metabolic process (GO:0008152)	Neurotransmitter biosynthetic process	GO:0042136
	Prps1	0.00440946	0.417646	Metabolic process (GO:0008152)	5-phosphoribose 1-diphosphate biosynthetic process	GO:0006015
	Prep	0.0247989	0.491706	Metabolic process (GO:0008152)	Proteolysis	GO:0006508
	Gmps	0.00369004	0.355074	Metabolic process (GO:0008152)	GMP biosynthetic process	GO:0006177
	Lta4h	0.0260136	0.399382	Metabolic process (GO:0008152)	Proteolysis	GO:0006508
	Prmt5	0.040634	0.265255	Metabolic process (GO:0008152)	Gene expression	GO:0010467
	Galk1	0.0124717	0.317209	Metabolic process (GO:0008152)	Glycolytic process from galactose	GO:0061623
	Mat2b	0.037742	0.482123	Metabolic process (GO:0008152)	One-carbon metabolic process	GO:0006730
	Response to stimulus (GO:0050896)
	Mospd2	0.0161282	-0.400944	Response to stimulus (GO:0050896)	Chemotaxis	GO:0006935
	Cyrib	0.0257897	-0.398446	Response to stimulus (GO:0050896)	Negative regulation of small GTPase mediated signal transduction	GO:0051058
	Cab39l	0.0139418	-0.39397	Response to stimulus (GO:0050896)	Intracellular signal transduction	GO:0035556
	Rhog	0.0146384	-0.369631	Response to stimulus (GO:0050896)	Rac protein signal transduction	GO:0016601
	Gng12	0.0185378	-0.350119	Response to stimulus (GO:0050896)	G protein-coupled receptor signaling pathway	GO:0038042
	Hmox2	0.0104612	-0.32359	Response to stimulus (GO:0050896)	Response to oxidative stress	GO:0006979
	Sema7a	0.0278832	-0.300755	Response to stimulus (GO:0050896)	Integrin-mediated signaling pathway	GO:0007229
	Pde8a	0.0200057	-0.288215	Response to stimulus (GO:0050896)	Regulation of ERK1 and ERK2 cascade	GO:0070374
	Igsf11	0.0192931	-0.413639	Response to stimulus (GO:0050896)	Positive regulation of mini excitatory postsynaptic potential	GO:0061885
	Gna12	0.0302961	-0.598615	Response to stimulus (GO:0050896)	Regulation of TOR signaling	GO:0032006
	Crmp1	0.0136245	0.341291	Response to stimulus (GO:0050896)	Semaphorin-plexin signaling pathway	GO:0071526
	Uba1	0.0400922	0.248556	Response to stimulus (GO:0050896)	DNA damage response	GO:0006974
	Agap3	0.0316679	0.360642	Response to stimulus (GO:0050896)	Cellular response to reactive oxygen species	GO:0034614
	Fkbp4	0.0260997	0.233529	Response to stimulus (GO:0050896)	Androgen receptor signaling pathway	GO:0030521
	Map2k4	0.00836884	0.236963	Response to stimulus (GO:0050896)	MAPK cascade	GO:0000165
	Vps26b	0.0455095	0.407691	Response to stimulus (GO:0050896)	Cellular response to type II interferon	GO:0071346
	Cul3	0.0266649	0.318257	Response to stimulus (GO:0050896)	Wnt signaling pathway	GO:0016055
	Impact	0.0129672	0.383122	Response to stimulus (GO:0050896)	Intracellular signal transduction	GO:0035556
	Ide	0.0324421	0.355877	Response to stimulus (GO:0050896)	Response to oxidative stress	GO:0006979
	Pde1b	0.0388601	0.602746	Response to stimulus (GO:0050896)	Signal transduction	GO:0007165
	Uso1	0.0191959	0.394654	Response to stimulus (GO:0050896)	Small GTPase mediated signal transduction	GO:0007264
	Gabbr2	0.0383641	1.09153	Response to stimulus (GO:0050896)	Signal transduction	GO:0007165
	Protein binding (GO:0005515)
	Adam10	0.00364726	-0.722427	Protein binding (GO:0005515)	Protein homodimerization activity	GO:0042803
	Ankrd13a	0.0488076	-0.601225	Protein binding (GO:0005515)	Ubiquitin-dependent protein binding	GO:0140036
	Hspe1	0.0213873	-0.553919	Protein binding (GO:0005515)	Protein-folding chaperone binding	GO:0051087
	Dnajb2	0.0177683	-0.535248	Protein binding (GO:0005515)	Protein-folding chaperone binding	GO:0051087
	Bcap31	0.0104799	-0.467778	Protein binding (GO:0005515)
	Tjp2	0.00563221	-0.433657	Protein binding (GO:0005515)
	Itfg1	0.0433167	-0.408876	Protein binding (GO:0005515)
	Stx4	0.0312939	-0.408443	Protein binding (GO:0005515)	SNARE binding	GO:0000149
	Stx2	0.0036138	-0.383567	Protein binding (GO:0005515)	SNARE binding	GO:0000149
	Snap23	0.0302758	-0.366068	Protein binding (GO:0005515)
	Atl3	0.029597	-0.354788	Protein binding (GO:0005515)
	Prnp	0.0267442	-0.3322	Protein binding (GO:0005515)
	Rap2a	0.00170556	-0.328669	Protein binding (GO:0005515)
	Chmp2b	0.0114325	-0.327236	Protein binding (GO:0005515)	Protein domain specific binding	GO:0019904
	Prkcsh	0.0462351	-0.321216	Protein binding (GO:0005515)
	Canx	0.00405238	-0.319855	Protein binding (GO:0005515)
	Pdcd10	0.018799	-0.317448	Protein binding (GO:0005515)
	Trappc3	0.0285272	-0.302219	Protein binding (GO:0005515)
	Sh3kbp1	0.0479187	-0.298503	Protein binding (GO:0005515)
	Efnb3	0.0108046	-0.291784	Protein binding (GO:0005515)
	Chmp3	0.00991759	-0.289703	Protein binding (GO:0005515)
	Rab31	0.00516565	-0.287857	Protein binding (GO:0005515)
	Stxbp3	0.00767207	-0.286917	Protein binding (GO:0005515)
	Lin7c	0.0132618	-0.286636	Protein binding (GO:0005515)
	Myl6	0.0309067	-0.284585	Protein binding (GO:0005515)
	Pdia4	0.0103226	-0.280771	Protein binding (GO:0005515)	Integrin binding	GO:0005178
	Calr	0.0331706	-0.249971	Protein binding (GO:0005515)
	Ppib	0.0325254	-0.249338	Protein binding (GO:0005515)
	Eps15l1	0.00975424	-0.184225	Protein binding (GO:0005515)
	Vapb	0.0340736	-0.160628	Protein binding (GO:0005515)
	Transport (GO:0006810)
	Fxyd7	0.00978575	-0.697386	Transport (GO:0006810)	Monoatomic ion transport	GO:0006811
	Ndufa4	0.0332656	-0.590066	Transport (GO:0006810)	Positive regulation of cytochrome-c oxidase activity	GO:1904960
	Ttyh2	0.0240111	-0.545607	Transport (GO:0006810)	Chloride transport	GO:0006821
	Cd47	0.0142859	-0.53103	Transport (GO:0006810)	Phagocytosis	GO:0006909
	Ca14	0.0158173	-0.428374	Transport (GO:0006810)	Carbon dioxide transport	GO:0015670
	Atp5me	0.0308374	-0.385048	Transport (GO:0006810)	Monoatomic ion transport	GO:0006811
	Nsf	0.036363	0.289271	Transport (GO:0006810)	Potassium ion transport	GO:0006813
	Atp6v1a	0.0303056	0.276624	Transport (GO:0006810)	Synaptic vesicle lumen acidification	GO:0097401
	Dnm1	0.0442689	0.542794	Transport (GO:0006810)	Endocytosis	GO:0006897
	Atp6v1b2	0.0032828	0.512854	Transport (GO:0006810)	Synaptic vesicle lumen acidification	GO:0097401
	Uchl1	0.0296314	0.303369	Transport (GO:0006810)	Axonal transport of mitochondrion	GO:0019896
	Snap91	0.02226	0.409464	Transport (GO:0006810)	Synaptic vesicle budding from presynaptic endocytic zone membrane	GO:0016185
	Fabp7	0.0170916	0.17127	Transport (GO:0006810)	Fatty acid transport	GO:0015908
	Pacsin1	0.0315689	0.256142	Transport (GO:0006810)	Synaptic vesicle endocytosis	GO:0048488
	Ap1b1	0.032416	0.265055	Transport (GO:0006810)	Vesicle mediated transport	GO:0016192
	Cct5	0.0263342	0.181538	Transport (GO:0006810)	Toxin transport	GO:1901998
	Cct7	0.00233852	0.163608	Transport (GO:0006810)	Toxin transport	GO:1901998
	Atp6v1h	0.0223438	0.458354	Transport (GO:0006810)	Synaptic vesicle lumen acidification	GO:0097401
	Cadps	0.0434139	0.540779	Transport (GO:0006810)	Synaptic vesicle priming	GO:0016082
	Dync1i1	0.0367448	0.35939	Transport (GO:0006810)	Transport along microtubule	GO:0010970
	Aak1	0.0396805	0.480598	Transport (GO:0006810)	Presynaptic endocytosis	GO:0140238
	Synj1	0.0210456	0.580965	Transport (GO:0006810)	Synaptic vesicle endocytosis	GO:0048488
	Rap1gap	0.0456321	0.393549	Transport (GO:0006810)	Phagocytosis	GO:0006909
	Snx27	0.0442245	0.634094	Transport (GO:0006810)	Endosomal transport	GO:0032439
	Icam5	0.0396426	0.987972	Transport (GO:0006810)	Phagocytosis	GO:0006909
